# Cross-activation of the FGF, TGF-β and WNT pathways constrains BMP4-mediated induction of the Totipotent state in mouse embryonic stem cells

**DOI:** 10.1101/2022.04.15.488509

**Authors:** Thulaj Meharwade, Loïck Joumier, Maxime Parisotto, Vivian Huynh, Edroaldo Lummertz da Rocha, Mohan Malleshaiah

**Affiliations:** Montreal Clinical Research Institute (IRCM), 110 Pine Avenue West, Montreal, QC H2W 1R7, Canada; Department of Biochemistry and Molecular Medicine, University of Montreal, C.P. 6128, Succursale Centre-ville, Montreal, QC H3C 3J7, Canada; Molecular Biology Program, University of Montreal, C.P. 6128, Succursale Centre-ville, Montreal, QC H3C 3J7, Canada; Department of Microbiology, Immunology and Parasitology, Federal University of Santa Catarina, Florianópolis SC, Brazil; The Division of Experimental Medicine, McGill University, 1001 Decarie Boulevard, Montreal, QC H4A 3J1, Canada; McGill Regenerative Medicine Network, 1160 Pine Avenue West, Montreal, QC H3A 1A3, Canada

**Keywords:** Embryonic stem cells, BMP4 signaling, Totipotent state, signaling cross-activation, stem cell heterogeneity

## Abstract

Cell signaling induced cell fate determination is central to stem cell and developmental biology. Embryonic stem cells (ESC) are an attractive model for understanding the relationship between cell signaling and cell fates. Cultured mouse ESCs can exist in multiple cell states resembling distinct stages of early embryogenesis, such as Totipotent, Pluripotent, Primed and Primitive Endoderm. The signaling mechanisms regulating the Totipotent state acquisition and coexistence of these states are poorly understood. Here we identify BMP4 as an inducer of the Totipotent state. However, we discovered that BMP4-mediated induction of the Totipotent state is constrained by the cross-activation of FGF, TGF-β and WNT pathways. We exploited this finding to enhance the proportion of Totipotent cells in ESCs by rationally inhibiting these cross-activated pathways using small molecules. Single-cell mRNA-sequencing further revealed that induction of the Totipotent state is accompanied by the suppression of both the Primed and Primitive Endoderm states. Furthermore, the reprogrammed Totipotent cells generated in culture have a molecular and functional resemblance to Totipotent cell stages of preimplantation embryos. Our findings reveal a novel BMP4 signaling mechanism in ESCs to regulate multiple cell states, potentially significant for managing stem cell heterogeneity in differentiation and reprogramming.
