## Supplementary material for "Cross-activation of the FGF, TGF-β and WNT pathways constrains BMP4-mediated induction of the Totipotent state in mouse embryonic stem cells": Table S1

### Sheet: Sheet1
Table S1: List of RT-qPCR primers used to measure the expresssion of cell state and signaling pathway target genes
Gene Name	Primer Sequence
Actin	FP-5’AGATCAAGATCATTGCTCCTCCT3’
	RP-5’ACGCAGCTCAGTAACAGTCC3’
Gapdh	FP-5’GCCTGCTTCACCACCTTCTT3’
	RP-5’CATGGCCTTCCGTGTTCCTA3’
2022-10-04	FP-5’AATGCCGTGAAGTTGGAGAAGG3’
	RP-5’GCTTGGCAAACTGTTCTAGCTC3’
Nanog	FP-5’GTGTGCACTCAAGGACAGGT3’
	RP-5’GCTCAGGTTCAGAATGGAGGA3’
Sox2	FP-5’CTCTGCACATGAAGGAGCAC3’
	RP-5’CGGGAAGCGTGTACTTATCCT3’
Id1	FP-5’CTGCCTGTCCGCGCC3’
	RP-5’TGGAACACATGCCGCCTC3’
Id2	FP-5’GGACTCGCATCCCACTATCG3’
	RP-5’TGATGTCCGTGTTCAGGGTG3’
XIAP	FP-5’TCACTTGAGGTCCTGATTGC3’
	RP-5’CGCCTTAGCTGCTCTTCAGT3’
MSX1	FP-5’CGAAAGCCCCGAGAAACTAG3’
	RP-5’GTTGGTCTTGTGCTTGCGTA3’
MSX2	FP-5’CCTCGGTCAAGTCGGAAAAT3’
	RP-5’CTTGTGTTTCCTCAGGGTGC3’
Wnt10b	FP-5’TGGTGCTGTTATGTGCTGTG3’
	RP-5’ACACAGTGCTTCTCCTCCTC3’
Tgfa	FP-5’TCTGCAGACATGAGAAGCCC3’
	RP-5’CCTGGCCAAATTCCTCCTCT3’
WWC2	FP-5’GAGCATCCCAACCTCTCCTT3’
	RP-5’TGGAGTCCTCTTCTTTTGGGT3’
Kank2	FP-5’TGCCTAGCTGTGACATCTCA3’
	RP-5’GCACTTGATGTTCATGCGTG3’
MERVL	FP-5’GAGGCTCCAAACAGCATCTCTA3’
	RP-5’CTCTACCACTTGGACCATATGAC3’
Gata2	FP-5’GGCAACCCTTACTACGCCAA3’
	RP-5’CTGTGCAACAAGTGTGGTCG3’
Dux(Duxf3)	FP-5’CATGCCTCAAAGAGGTCCAT3’
	RP-5’CTGGATCCAAGCTCTTCCTG3’
Zfp352	FP-5’CCCTGCAATACACAGCCTTC3’
	RP-5’CTCCTGTGTGCTACAGGATGC3’
Zscan4a-f	FP-5’GAGATTCATGGAGAGTCTGACTGATGAGTG3’
	RP-5’GCTGTTGTTTCAAAAGCTTGATGACTTC3’
Lef1	FP-5’ACGAGTCCGAAATCATCCCAG3’
	RP-5’CCCTTGTTGTACAGGCCTCC3’
Axin2	FP-5’ACAGCGAGTTATCCAGCGAC3’
	RP-5’AGGAGGGACTCCATCTACGC3’
nMyc	FP-5’AGCACCTCCGGAGAGGATAC3’
	RP-5’TCGTGAAAGTGGTTACCGCC3’
Nrarp	FP-5’TCTCATCACCAAGGCCAAGT3’
	RP-5’TAGTTGGCGGGAAGGTACAG3’
SOCS3	FP-5’CCTCAAGACCTTCAGCTCCA3’
	RP-5’AGTAGAATCCGCTCTCCTGC3’
Ccnd1	FP-5’TTCCTCTCCAAAATGCCAGA3’
	RP-5’AGGGTGGGTTGGAAATGAAC3’
Dusp6	FP-5’GGCTGCTGCTCAAGAAACTC3’
	RP-5’AGCCGTCTAGATTGGTCTCG3’
Spry4	FP-5’CTGGATCTCCTTCAGCGGTC3’
	RP-5’ATCTAGGAGCCTCTGGTCGG3’
Dusp4	FP-5’ACATCTGCCTGCTTAAAGGTG3’
	RP-5’GGGCCTTGGTTTTAGAGCAG3’
Spry2	FP-5’TGATTTGGGTCTGCATGCCT3’
	RP-5’TCGGGTAGGTGCACTCCTTA3’
Lefty1	FP-5’CAGTATGTGGCCCTGCTACAA3’
	RP-5’GGTGAGTGGAGGTCTCTGAC3’
Lefty2	FP-5’CAGCTGCAGCTCAGCCAGGCCC3’
	RP-5’AGCGGTCAGCGTGACTTCCC3’
Tgfb1	FP-5’GGCTACCATGCCAACTTCTG3’
	RP-5’CGGGTTGTGTTGGTTGTAGA3’
Chst15	FP-5’GACCACGCATCCAATGTCAA3’
	RP-5’CAGGGCTCTTGGTCATCAGA3’
Fgf15	FP-5’GCTCTGAAGACGATTGCCAT3’
	RP-5’GGTACAGTCTTCCTCCGAGT3’
Bcar3	FP-5’AAGAGGAGCATGGGTGTGAG3’
	RP-5’AATGTCCACAGCAATGCCAA3’
Duxbl	FP-5’AACAGGCATCCCAGAATCCA3’
	RP-5’CTGGGGTGGATGAGGAGTTT3’
Slc7a7	FP-5’TGGGCCTTTCTATTGTGGGT3’
	RP-5’GAGGCAGAAGATGATGGGGA3’
Cnpy1	FP-5’TCGAACTTATTGCCCAGGAG3’
	RP-5’TTCAGGGCTGTTGGTAGGAG3’
Otx2	FP-5’GTGGGCTACCCCGCCAC3’
	RP-5’GTCTTGGCAAACAGAGCTTCC3’
Zic3	FP-5’CACCGCTCACGATCTGTCTT3’
	RP-5’CCAGGGCATTGGCATAACCT3’
Pou3f1	FP-5’GAGCACTCGGACGAGGATG3’
	RP-5’TGATGCGTCGTTGCTTGAAC3’
Brachyury	FP-5’TTGTGACCAAGAACGGCAGG3’
	RP-5’GTTGTCAGCCGTCACGAAGT3’
