## Supplementary material for "Cross-activation of the FGF, TGF-β and WNT pathways constrains BMP4-mediated induction of the Totipotent state in mouse embryonic stem cells": Data S1

### Sheet: fold_change_LB_vs_LBPXRS (3)
Data S1: the list of differetially expressed genes between ESCs cultured in LB and LBPXRS conditions
	p_val	p-value
	avg_log2FC	log fold-change of the average expression between LB and LBPXRS. While positive values indicate the highly expressed genes in LB, negative values indicate the highly expressed genes in LBPXRS.
	pct.1	The percentage of cells where the gene is detected in the LB condition
	pct.2	The percentage of cells where the gene is detected in the LBPXRS condition
	p_val_adj	Adjusted p-value, based on bonferroni correction using all genes in the dataset
gene_name	p_val	avg_log2FC	pct.1	pct.2	p_val_adj
Tagln	0	0.112776	0.18	0.004	0
Gm15879	8.45e-252	-0.217062	0.936	0.163	1.32e-247
Gata2	6.55e-225	-0.235944	0.936	0.179	1.02e-220
T	1.64e-221	0.112225	0.241	0.001	2.55e-217
Tspo2	1.3e-215	-0.12794	1	0.23	2.03e-211
Mesp1	3.48e-214	0.126241	0.217	0.011	5.43e-210
Fkbp6	3.14e-200	-0.164946	0.998	0.24	4.9e-196
Dazl	3.51e-193	-0.16314	0.988	0.239	5.48e-189
H19	2.93e-192	0.166818	0.263	0.011	4.58e-188
Fgf8	5.86e-184	0.116955	0.267	0.014	9.16e-180
Lefty1	6.93e-165	0.170577	0.281	0.004	1.08e-160
Krt19	2.98e-138	0.212993	0.3	0.011	4.65e-134
Igfbp3	2.91e-134	0.144724	0.305	0.029	4.54e-130
Sgk3	1.38e-120	-0.103687	0.985	0.295	2.16e-116
Dqx1	1.97e-117	-0.160406	0.899	0.237	3.07e-113
4430402I18Rik	2.26e-108	-0.121905	0.999	0.311	3.53e-104
Cpe	1.38e-100	-0.127097	0.985	0.313	2.16e-96
Rspo3	5.19e-99	0.130539	0.304	0.004	8.1e-95
Fxyd2	2.6e-87	-0.199061	1	0.33	4.06e-83
Ndufa4l2	3.14e-87	0.135063	0.346	0.03	4.91e-83
Peg10	2.6e-86	0.137992	0.344	0.011	4.05e-82
Grasp	4.84e-85	-0.107609	0.993	0.34	7.55e-81
Agl	8.51e-83	-0.136306	0.974	0.355	1.33e-78
Trpm1	7.7e-82	-0.105688	0.815	0.19	1.2e-77
Lefty2	1.8e-73	0.148062	0.355	0.005	2.81e-69
Trh	5.36e-60	0.189099	0.37	0.011	8.37e-56
Peg3	8.07e-60	0.178122	0.851	0.34	1.26e-55
Anxa2	1.69e-54	0.175805	0.38	0.02	2.64e-50
Rhox5	2.53e-54	-0.119295	0.906	0.363	3.95e-50
Ldha	3.05e-53	0.340902	1	0.988	4.76e-49
Cited1	1.16e-49	0.111179	0.693	0.115	1.82e-45
Jam2	3.24e-44	-0.288869	1	0.987	5.06e-40
Tmsb4x	1.84e-43	0.368594	0.999	0.966	2.87e-39
Nupr1	1.47e-38	-0.329757	1	0.937	2.3e-34
Oaz1	2.89e-38	0.163587	0.999	0.999	4.51e-34
Trak1	4.48e-38	-0.121898	0.882	0.324	6.99e-34
Pdpn	5.48e-38	-0.115583	0.97	0.402	8.55e-34
Lamp1	3.08e-37	-0.323178	0.995	0.981	4.81e-33
Apoe	5.47e-36	-0.431718	1	0.995	8.53e-32
Atp6v1g1	1.26e-34	-0.250083	0.999	0.997	1.97e-30
Plpp3	4.08e-34	-0.123946	0.964	0.395	6.37e-30
Rpl12	2.75e-32	-0.126242	1	1	4.29e-28
Aldoa	1.99e-31	0.234167	1	0.998	3.1e-27
Id3	3.88e-31	0.190397	0.416	0.048	6.06e-27
Krt8	2.15e-30	0.193544	0.422	0.063	3.36e-26
Fabp3	4.32e-30	-0.500346	1	0.993	6.74e-26
Hspa8	8.43e-30	0.246618	0.999	0.996	1.32e-25
Rps24	1.08e-29	-0.105866	1	1	1.69e-25
Hexa	1.64e-29	-0.343185	0.999	0.847	2.56e-25
Rpl18a	2.39e-29	-0.10231	1	1	3.73e-25
Pfn1	4.71e-29	0.14394	1	1	7.36e-25
Tpi1	8.31e-29	0.203369	0.96	0.815	1.3e-24
Aqp3	1.42e-28	-0.428319	0.995	0.412	2.22e-24
Tmsb10	6.52e-28	0.168263	0.999	0.999	1.02e-23
S100a6	2.13e-27	0.119192	0.463	0.178	3.33e-23
Atp6v0b	3.55e-27	-0.261528	1	0.971	5.55e-23
Renbp	8.08e-27	-0.1014	0.983	0.448	1.26e-22
S100a1	8.03e-26	-0.243742	0.942	0.399	1.25e-21
Spty2d1	1.74e-25	-0.134646	0.897	0.369	2.72e-21
Cyr61	2.75e-25	0.100136	0.744	0.246	4.3e-21
Serpinh1	4.09e-25	0.112968	0.886	0.443	6.39e-21
Slc25a33	1.32e-24	-0.212073	1	0.85	2.06e-20
Ptma	1.32e-24	0.131141	1	1	2.06e-20
Btg1	1.7e-24	-0.26862	1	0.845	2.65e-20
Pkm	6.66e-24	0.150658	0.998	0.987	1.04e-19
Eno1	1.14e-23	0.145115	0.999	0.979	1.78e-19
Rpl39l	1.3e-23	-0.120669	0.999	0.576	2.04e-19
Rps10	9.05e-23	-0.104892	1	1	1.41e-18
Syngr1	1.05e-22	-0.203537	0.986	0.909	1.63e-18
Dynll1	1.89e-22	0.150558	0.999	0.994	2.95e-18
H2afx	2.17e-22	0.204652	1	0.943	3.39e-18
Neu1	3.12e-22	-0.106452	0.968	0.443	4.88e-18
Rack1	1.94e-21	-0.100839	1	1	3.03e-17
Pgk1	4.66e-21	0.202272	0.996	0.964	7.27e-17
Pycard	5.94e-21	-0.186717	0.997	0.939	9.27e-17
1810037I17Rik	8.99e-21	0.15946	1	0.966	1.4e-16
Hmgb1	9.81e-21	0.135343	0.999	0.993	1.53e-16
Ankrd12	1.35e-20	-0.123526	0.963	0.443	2.11e-16
Hmgb2	5.5e-20	0.122662	0.998	0.993	8.59e-16
Tmem256	7.36e-20	-0.147382	1	0.996	1.15e-15
Marcksl1	7.54e-20	0.157931	0.999	0.987	1.18e-15
Tubb4b	1.02e-19	0.13837	0.952	0.804	1.59e-15
Sfn	2.33e-19	0.103589	0.463	0.12	3.64e-15
Rpl4	2.64e-19	-0.107694	1	1	4.12e-15
Tuba1a	8.59e-19	0.183369	0.972	0.861	1.34e-14
Hnrnpa2b1	2.41e-18	0.102652	0.993	0.97	3.76e-14
Calm1	1.24e-17	0.149606	0.991	0.921	1.94e-13
5430416N02Rik	2.81e-17	-0.109254	0.986	0.48	4.38e-13
2022-03-02	7.08e-17	-0.183868	1	0.82	1.1e-12
Atp6v1d	7.54e-17	-0.191718	0.946	0.849	1.18e-12
Phlda2	1.72e-16	0.106255	0.634	0.495	2.69e-12
Pgam1	1.77e-16	0.137021	1	0.987	2.77e-12
Carhsp1	2.84e-16	0.102449	0.902	0.605	4.43e-12
Siva1	3.82e-16	-0.136483	1	0.998	5.96e-12
Ahnak2	4.77e-16	-0.26941	0.99	0.448	7.44e-12
Fscn1	5.18e-16	0.113714	0.949	0.787	8.09e-12
Pcbp4	7e-16	0.108526	0.89	0.608	1.09e-11
Cnn2	8.45e-16	0.111697	0.903	0.585	1.32e-11
Hsp90ab1	1.12e-15	0.101786	1	1	1.75e-11
Mrpl43	1.29e-15	0.106845	0.987	0.806	2.01e-11
Hmgb3	1.64e-15	0.131845	0.767	0.391	2.56e-11
Tomm20	2.09e-15	-0.12517	1	1	3.27e-11
Jpt1	2.18e-15	0.103901	0.978	0.883	3.4e-11
Dnaja1	2.2e-15	0.117852	0.98	0.878	3.44e-11
Fam162a	4.67e-15	0.136329	0.901	0.675	7.3e-11
Ptms	6.97e-15	0.130806	0.99	0.889	1.09e-10
Bri3	1.26e-14	-0.158239	0.999	0.989	1.96e-10
Ctsd	1.99e-14	-0.280163	0.995	0.819	3.11e-10
Ube2s	5.39e-14	0.114597	1	0.997	8.42e-10
Gstt2	5.52e-14	-0.111855	0.583	0.299	8.63e-10
AC191865.2	8.12e-14	-0.314872	0.994	0.715	1.27e-09
Ftl1	1.18e-13	-0.127364	1	1	1.85e-09
Rbm3	1.25e-13	0.102032	0.994	0.972	1.95e-09
Pdcd5	1.41e-13	0.107542	0.999	0.976	2.2e-09
Pfkl	2.08e-13	0.116069	0.73	0.339	3.24e-09
Pafah1b3	3.11e-13	0.105741	0.924	0.671	4.85e-09
Asna1	6.24e-13	-0.167643	0.993	0.969	9.74e-09
Spp1	6.27e-13	-0.353748	1	0.965	9.8e-09
Amhr2	8.24e-13	-0.161831	0.999	0.465	1.29e-08
Slc25a36	1.36e-12	-0.204506	0.999	0.772	2.12e-08
Rsrp1	1.8e-12	-0.175006	0.999	0.912	2.81e-08
Mycn	3.53e-12	0.106528	0.938	0.663	5.51e-08
Msmo1	4.36e-12	0.115601	0.914	0.648	6.82e-08
Cd68	4.6e-12	-0.179268	0.988	0.489	7.18e-08
Esrrb	5.07e-12	-0.156154	0.975	0.672	7.91e-08
Higd1a	5.68e-12	0.127847	0.992	0.94	8.87e-08
Krt18	5.85e-12	0.199809	0.481	0.123	9.13e-08
Icam1	5.96e-12	-0.133072	0.993	0.486	9.31e-08
Rbbp7	6.61e-12	0.119261	0.99	0.857	1.03e-07
Gmnn	6.64e-12	0.113482	0.994	0.919	1.04e-07
Ddit4	7.08e-12	0.159704	0.913	0.606	1.11e-07
Mcm5	7.65e-12	0.100073	0.908	0.664	1.19e-07
Aldoc	8.14e-12	0.130697	0.7	0.267	1.27e-07
Mybl2	1.14e-11	-0.110522	1	0.997	1.78e-07
Pclaf	1.15e-11	0.113863	0.984	0.888	1.8e-07
Chchd4	1.35e-11	-0.130962	0.999	0.973	2.11e-07
Fgf4	1.44e-11	-0.143938	1	0.936	2.25e-07
Rrm2	2.07e-11	0.120055	0.988	0.793	3.23e-07
Eef2	2.17e-11	-0.134418	0.999	1	3.39e-07
Glod5	2.47e-11	-0.178906	1	0.692	3.86e-07
Glb1	4.25e-11	-0.102447	0.998	0.505	6.64e-07
Cct4	5.98e-11	-0.16017	0.996	0.982	9.34e-07
Ccnb2	6.65e-11	0.120555	0.996	0.919	1.04e-06
Ccne1	7.97e-11	0.108702	0.937	0.672	1.25e-06
Cdca3	9.4e-11	0.108996	1	0.933	1.47e-06
mt-Nd1	1.26e-10	0.104102	1	0.993	1.97e-06
Acot13	1.31e-10	-0.149259	0.832	0.664	2.04e-06
Pigyl	1.34e-10	-0.182501	0.996	0.904	2.1e-06
Atp6v0d1	1.49e-10	-0.168734	0.85	0.718	2.33e-06
Mrps24	1.97e-10	0.101824	1	0.997	3.07e-06
Cuta	1.99e-10	-0.137314	0.994	0.899	3.11e-06
Id1	2.26e-10	0.267273	0.487	0.155	3.53e-06
Eef1a1	2.45e-10	-0.112186	1	1	3.82e-06
Rex1bd	4.48e-10	-0.128809	0.982	0.937	6.99e-06
Ldhb	4.81e-10	-0.147625	0.999	0.975	7.51e-06
Hspb1	4.92e-10	0.165337	1	0.985	7.68e-06
Efna3	5.44e-10	-0.147242	0.962	0.479	8.5e-06
Zfp787	5.48e-10	-0.144934	1	0.768	8.57e-06
Fxyd6	7.68e-10	-0.11769	0.999	0.972	1.2e-05
Srrm2	8.65e-10	0.109329	0.999	0.984	1.35e-05
Ubald2	1.02e-09	-0.126757	0.999	0.99	1.59e-05
Tbx3	1.11e-09	-0.17935	1	0.762	1.73e-05
Amdhd2	1.41e-09	-0.147673	0.965	0.484	2.2e-05
Npc2	1.61e-09	-0.162563	1	0.987	2.51e-05
Timm8b	1.72e-09	-0.103031	0.997	0.984	2.68e-05
Cacybp	1.76e-09	0.101446	1	0.98	2.75e-05
Tmem55b	3.9e-09	-0.18671	0.998	0.84	6.09e-05
Hes1	6.3e-09	-0.1484	0.949	0.811	9.85e-05
Card19	7.04e-09	-0.117649	0.981	0.742	0.000109962
S100a11	7.46e-09	0.120298	0.77	0.459	0.000116467
Ninj1	8.34e-09	-0.206858	1	0.833	0.000130226
Plp2	9.04e-09	-0.115165	0.992	0.942	0.000141212
Alpl	9.8e-09	-0.119398	1	0.734	0.000153018
Laptm4b	1.21e-08	-0.127854	0.852	0.689	0.000189476
Bloc1s2	1.27e-08	-0.119679	1	0.943	0.00019766
Hspa5	1.79e-08	0.114603	0.906	0.652	0.000280304
Plin3	2.14e-08	-0.122958	0.776	0.573	0.000334134
Cbx3	2.24e-08	0.118818	0.976	0.885	0.000349415
Mpdu1	2.96e-08	-0.139471	0.91	0.758	0.000461874
Tpm1	3.19e-08	0.17964	0.963	0.854	0.000498493
S100a10	3.54e-08	0.138994	0.718	0.398	0.000552073
Cstb	3.92e-08	-0.115269	1	0.992	0.000611525
Tcf15	4.18e-08	0.110842	0.754	0.389	0.00065198
Ier2	5.93e-08	0.112623	0.861	0.635	0.00092659
Nr2c2ap	6.56e-08	-0.121306	0.993	0.847	0.00102384
Rrm2b	7.8e-08	-0.115348	1	0.477	0.0012187
Ash2l	9.92e-08	-0.111596	0.989	0.914	0.0015491
Pias4	1.04e-07	-0.104567	0.829	0.618	0.00162933
Snhg20	1.21e-07	-0.135648	1	0.832	0.00189231
Tmem192	2.35e-07	-0.114835	0.974	0.869	0.00366205
Sec14l1	3.4e-07	-0.100442	0.983	0.544	0.00531467
Eif1	3.41e-07	-0.120441	1	1	0.0053305
Tdgf1	3.81e-07	-0.100432	0.974	0.951	0.00594892
Ifitm3	5.7e-07	0.209356	0.999	0.979	0.00889889
Cox6b2	5.76e-07	-0.132748	1	0.956	0.0089974
Gtf2h1	6.87e-07	-0.135045	0.999	0.751	0.0107248
Klf4	7.09e-07	-0.225969	1	0.894	0.0110731
Lamtor1	7.17e-07	-0.120079	0.991	0.954	0.0111986
Mapt	7.28e-07	-0.147598	1	0.684	0.0113666
Camk2n1	8.47e-07	-0.16579	1	0.62	0.0132247
Mllt10	1.04e-06	-0.126864	0.999	0.731	0.0162137
Sfrp1	2.13e-06	-0.121638	1	0.901	0.0332631
Ass1	2.81e-06	-0.105558	1	0.931	0.0438593
Tceal9	3.26e-06	0.109693	0.999	0.989	0.0508662
Pold2	4.07e-06	-0.108066	0.932	0.823	0.06349
Sdhb	4.49e-06	-0.100346	0.999	0.971	0.0701722
Elob	6.26e-06	0.132701	1	0.999	0.0976814
Alg13	7.67e-06	-0.153449	0.967	0.724	0.119746
Pcsk1n	7.9e-06	-0.151837	1	0.875	0.123374
Apoc1	1.21e-05	-0.146116	1	0.932	0.189016
Psap	1.37e-05	-0.146441	1	0.863	0.213259
Slc20a1	1.64e-05	-0.142564	0.998	0.731	0.256864
Pim1	2.42e-05	-0.11846	0.999	0.863	0.378466
Cyba	2.98e-05	-0.317384	0.914	0.674	0.465448
Atp6v1e1	3.43e-05	-0.1185	0.976	0.845	0.535087
Meg3	3.79e-05	0.132067	0.876	0.734	0.591173
Mpc1	3.96e-05	-0.132351	0.963	0.721	0.617833
S100a13	4.01e-05	-0.516952	1	0.499	0.626749
Ctsa	4.09e-05	-0.249481	1	0.65	0.63859
Snhg12	4.19e-05	-0.271905	0.988	0.7	0.654189
Zfp992	4.33e-05	-0.121667	1	0.952	0.676721
Rell1	5.14e-05	-0.19924	0.994	0.652	0.802127
Dtx1	5.37e-05	-0.110337	0.938	0.493	0.838771
Sord	7.39e-05	-0.111678	0.993	0.543	1
Polr2e	8.88e-05	-0.111298	0.999	0.99	1
Ddit3	9.8e-05	-0.319434	1	0.737	1
Xrcc1	0.00012401	-0.156038	0.971	0.742	1
Vim	0.000146863	0.215029	0.633	0.251	1
Ubc	0.000158227	-0.14929	1	0.922	1
Slc2a1	0.0001588	0.149879	0.652	0.271	1
Pttg1ip	0.00019681	-0.129876	0.997	0.704	1
1700007K13Rik	0.000265678	-0.110663	0.998	0.586	1
Cdc42ep5	0.000301787	0.120267	0.605	0.17	1
Gabarap	0.000420218	-0.120256	0.988	0.919	1
Reep6	0.000481413	-0.129683	1	0.531	1
Pla2g12a	0.000576463	-0.127931	0.866	0.638	1
Ctsz	0.000725202	-0.130299	0.855	0.602	1
Gga2	0.000800412	-0.112654	0.956	0.793	1
Gm47283	0.000955134	-0.121954	1	0.975	1
Socs3	0.00103129	-0.124668	0.94	0.693	1
Cdpf1	0.00186273	-0.13851	0.999	0.701	1
Gaa	0.00187071	-0.161617	0.994	0.55	1
Htatip2	0.00207134	-0.106927	1	0.664	1
Gabarapl2	0.00237852	-0.177737	1	0.971	1
Mfsd1	0.00238398	-0.133114	0.874	0.468	1
Slc35c2	0.00322288	-0.11111	0.935	0.523	1
Sde2	0.00456102	-0.101289	0.903	0.679	1
Cd9	0.0046301	-0.11902	1	0.954	1
Nid1	0.00585067	-0.123637	1	0.606	1
Ctsl	0.00767457	-0.11571	0.983	0.767	1
Klf3	0.00771067	-0.130643	1	0.924	1
Hscb	0.00840838	-0.142534	0.948	0.642	1
Atp6v1c1	0.00869297	-0.116157	0.996	0.731	1
Mt1	0.00892871	0.234707	1	1	1
Psrc1	0.0120657	-0.102077	0.963	0.816	1
Mcrip2	0.0162138	-0.113926	0.834	0.429	1
mt-Nd5	0.0178048	-0.19867	0.995	0.876	1
Tfcp2l1	0.0181552	-0.123061	1	0.82	1
Cited2	0.0191588	0.117913	0.657	0.292	1
Ctsb	0.0219208	-0.125286	0.999	0.776	1
Plk4	0.025437	-0.111684	0.98	0.845	1
1700019D03Rik	0.0265082	-0.136723	0.891	0.486	1
Pnrc1	0.0307776	0.12849	0.624	0.246	1
Plac8	0.0359668	0.113498	0.491	0.025	1
Bvht	0.0378385	-0.103398	1	0.613	1
Hsf2bp	0.0503733	-0.101357	0.998	0.781	1
Atp6ap2	0.055271	-0.101846	1	0.664	1
AA467197	0.0652619	-0.24995	1	0.578	1
Vax2	0.0900023	-0.108951	1	0.629	1
Lrrc2	0.0945692	-0.105577	1	0.62	1
Actg1	0.0954921	-0.102983	0.977	0.906	1
Ly6g6e	0.0955713	-0.110441	1	0.809	1
Ooep	0.0966045	-0.126351	1	0.812	1
Slc16a3	0.0990068	0.131503	0.573	0.154	1
Rec114	0.10635	-0.134617	1	0.701	1
Klf15	0.118121	-0.172589	1	0.539	1
Ubr5	0.133479	-0.140127	0.999	0.81	1
Sdc4	0.135923	-0.277314	0.99	0.678	1
Mt2	0.170306	0.236194	1	0.999	1
Lockd	0.171034	-0.153193	1	0.643	1
Rcan3	0.177879	-0.111319	1	0.541	1
Rgcc	0.181099	-0.193513	1	0.552	1
Lrrc31	0.194462	-0.15075	0.996	0.604	1
Neat1	0.20279	-0.237001	1	0.539	1
Tcl1	0.238466	-0.102848	0.998	0.706	1
Bnip3	0.272541	0.13724	0.554	0.167	1
Mest	0.282149	0.248173	0.561	0.202	1
AI413582	0.289789	-0.113183	0.906	0.546	1
Fabp5	0.295729	-0.138244	0.923	0.698	1
Laptm5	0.296402	-0.114367	1	0.664	1
Cndp2	0.319412	-0.114391	0.99	0.672	1
Rnaseh1	0.325089	-0.103702	0.982	0.617	1
Gkap1	0.411269	-0.121687	0.979	0.601	1
Cd24a	0.49924	0.103731	0.615	0.294	1
Cldn4	0.545719	-0.176845	0.997	0.583	1
Uap1l1	0.561012	-0.132853	0.778	0.415	1
Grn	0.759647	-0.11119	0.983	0.69	1
Vax2os	0.839317	-0.110807	1	0.576	1
Ipmk	0.927078	-0.115411	0.997	0.633	1
Gsto1	0.986932	-0.111241	0.918	0.633	1
Hexb	0.987612	-0.119844	0.998	0.615	1
Myl4	0.998146	-0.139437	1	0.607	1
